# Standardization of suspension and imaging mass cytometry readouts for clinical decision making

**DOI:** 10.1101/2023.03.19.531228

**Authors:** Ruben Casanova, Shuhan Xu, Sujana Sivapatham, Andrea Jacobs, Stefanie Engler, Tumor Profiler Consortium, Mitchell P. Levesque, Reinhard Dummer, Bernd Bodenmiller, Stéphane Chevrier

## Abstract

Suspension and imaging mass cytometry are single-cell, proteomic-based methods used to characterize tissue composition and structure. Data assessing the consistency of these methods over an extended period of time are still sparse and are needed if mass cytometry-based methods are to be used clinically. Here, we present experimental and computational pipelines developed within the Tumor Profiler clinical study, an observational clinical trial assessing the relevance of cutting-edge technologies in guiding treatment decisions for advanced cancer patients. By using aliquots of frozen antibody panels, batch effects between independent experiments performed within a time frame of one year were minimized. The inclusion of well-characterized reference samples allowed us to assess and correct for batch effects. A systematic evaluation of a test tumor sample analyzed in each run showed that our batch correction approach consistently reduced signal variations. We provide an exemplary analysis of a representative patient sample including an overview of data provided to clinicians and potential treatment suggestions. This study demonstrates that standardized suspension and imaging mass cytometry measurements generate robust data that meet clinical requirements for reproducibility and provide oncologists with valuable insights on the biology of patient tumors.
