## Supplemental Table 1 for "Standardization of suspension and imaging mass cytometry readouts for clinical decision making"

### Sheet: Sheet2
Metal Tag	Target	Antibody Clone	provider	application		Metal Tag	Target	Antibody Clone	provider	application		Metal Tag	Target	Antibody Clone	provider	application
Y89	MPO	Polyclonal MPO	DAKO	IMC		Y89	pS6	N7-548	BD Bioscience	sMC tumor		Y89	CD15	HI98	BioLegend	sMC immune
In113	Histone H3	D1H2	CST	IMC		In113	FSP1 / S100A4	NJ-4F3-D1	Biolegend	sMC tumor		In113	HLA-DR	L243	BioLegend	sMC immune
In115	SMA	1A4	ThermoFisher	IMC		In115	SMA	1A4	ThermoFisher	sMC tumor		In115	CD3	UCHT1	BioLegend	sMC immune
La139	E-Cadherin / P-Cadherin	36/E-Cadherin	BD Bioscience	IMC excluded		Pr141	Caveolin-1	D46G3	CST	sMC tumor		Pr141	CD64	10.1	BioLegend	sMC immune
Pr141	MelanA	EPR20380	Abcam	IMC		Nd142	PTEN	138G6	CST	sMC tumor		Nd142	CD38	HIT2	BioLegend	sMC immune
Nd142	CD38	EPR4106	Abcam	IMC		Nd143	CD47	B6H12	ThermoFisher	sMC tumor		Nd143	CD68	Y1/82A	BioLegend	sMC immune
Nd143	HLA-DR	TAL 1B5	Abcam	IMC		Nd144	S100B	EP1576Y	Abcam	sMC tumor		Nd144	CD172a	15-414	BioLegend	sMC immune
Nd144	S100A1	EPR19013	Abcam	IMC		Nd145	CDK6	EPR4515	Abcam	sMC tumor		Nd145	CD97	VIM3b	BD Bioscience	sMC immune
Nd145	gp100	EP4863(2)	Abcam	IMC		Nd146	c-myc	D84C12	CST	sMC tumor		Nd146	CD206 (MMR)	15-2	BioLegend	sMC immune
Sm147	SOX9	EPR14335-78	Abcam	IMC		Sm147	SOX9	EPR14335-78	Abcam	sMC tumor		Sm147	CD11b	M1/70	BioLegend	sMC immune
Nd148	GLUT1	EPR3915	Abcam	IMC		Nd148	c-Met	D1C2	CST	sMC tumor		Nd148	CD20	H1(FB1)	BD Bioscience	sMC immune
Sm149	CD20	L26	ThermoFisher	IMC		Sm149	Vimentin	EPR3776	Abcam	sMC tumor		Sm149	CD25	M-A251	BioLegend	sMC immune
Nd150	CD68	KP1	ThermoFisher	IMC		Nd150	VEGF	G153-694	BD Bioscience	sMC tumor		Nd150	CD123	6H6	BioLegend	sMC immune
Eu151	pErk1/2	20A	BD Bioscience	IMC excluded		Eu151	Glut 1	EPR3915	Abcam	sMC tumor		Eu151	CD39	A1	BioLegend	sMC immune
Sm152	CD3	polyclonal_A0452	DAKO	IMC		Sm152	p53	EPR17343	Abcam	sMC tumor		Sm152	FOXP3	236A/E7	ThermoFisher	sMC immune
Sm154	CD11c	D3V1E	CST	IMC		Eu153	cKit	104D2	Biolegend	sMC tumor		Eu153	CD141	M80	BioLegend	sMC immune
Gd155	PD-1	D4W2J	CST	IMC		Sm154	pErk1/2	20A	BD Bioscience	sMC tumor		Sm154	CTLA-4	L3D10	BioLegend	sMC immune
Gd156	pH2AX	N1-431	BD Bioscience	IMC		Gd155	Bcl-2	100	Biolegend	sMC tumor		Gd155	CD73	AD2	BioLegend	sMC immune
Gd158	CD16	EPR16784	Abcam	IMC		Gd156	pH2AX	N1-431	BD Bioscience	sMC tumor		Gd156	GITR / TNFRSF18	Polyclonal_AF698	R&Dsystems	sMC immune
Tb159	NGFR	polyclonal_ANT-007	ThermoFisher	IMC		Gd158	pmTOR	49F9	CST	sMC tumor		Gd158	CD16	3G8	BioLegend	sMC immune
Gd160	PD-L1	73-10	Abcam	IMC		Tb159	NGFR	NGFR5	Abcam	sMC tumor		Tb159	TIGIT	A15153G	BioLegend	sMC immune
Dy162	CD45RA	HI100	Biolegend	IMC		Gd160	PD-L1	E1L3N	CST	sMC tumor		Gd160	PD-L1	E1L3N	CST	sMC immune
Dy162	CD45RO	UCHL1	Biolegend	IMC		Dy161	FGFR1	D8E4	CST	sMC tumor		Dy161	Sting	SP339	Abcam	sMC excluded
Dy163	FOXP3	236A/E7	ThermoFisher	IMC		Dy162	CDK4	EPR4513-32-7	Abcam	sMC tumor		Dy162	CD55	JS11	BioLegend	sMC immune
Dy164	TYRP1	EPR21960	Abcam	IMC		Dy163	MiTF	D5	Abcam	sMC tumor		Dy163	PD-1	EH12.2H7	BioLegend	sMC immune
Ho165	b-Catenin	D10A8	CST	IMC		Dy164	TYRP1	TA99	Abcam	sMC tumor		Dy164	Indoleamine 2	SP260	Abcam	sMC immune
Er166	CD8a	C8/144B	ThermoFisher	IMC		Ho165	b-Catenin	D13A1	CST	sMC tumor		Ho165	CD4	RPA-T4	BioLegend	sMC immune
Er167	CD7	EPR4242	Abcam	IMC		Er166	CA IX	polyclonal	R&Dsystems	sMC tumor		Er166	CD278 (ICOS)	C398.4A	BioLegend	sMC immune
Er168	Ki-67	B56	BD Bioscience	IMC		Er167	CD140a (PDGFRa)	16A1	Biolegend	sMC tumor		Er167	Tim-3	polyclonal_AF2365	R&Dsystems	sMC immune
Tm169	EGFR	EP38Y	Abcam	IMC		Er168	Axl	1H12	BerGenBio	sMC tumor		Er168	CD134	Ber-ACT35 (ACT35)	BioLegend	sMC immune
Er170	SOX10	20B7	R&D systems	IMC		Tm169	EGFR	EP38Y	Abcam	sMC tumor		Tm169	VISTA	D1L2G	CST	sMC immune
Yb171	CD4	EPR6855	Abcam	IMC		Er170	SOX10	20B7	R&Dsystems	sMC tumor		Er170	4-1BB	4B4-1	BioLegend	sMC immune
Yb172	vWF	poly vwf	Milipore	IMC		Yb171	HLA-ABC	W6/32	Biolegend	sMC tumor		Yb171	CD27	EPR8569	Abcam	sMC excluded
Yb172	CD31	JC70A	Novus	IMC		Yb172	CD31	JC70A	Novus	sMC tumor		Yb172	CCR2 (CD192)	48607	R&Dsystems	sMC excluded
Yb173	mTOR	49F9	CST	IMC		Yb173	PCNA	PC10	Biolegend	sMC tumor		Yb173	Granzyme B	GB11	ThermoFisher	sMC immune
Yb174	HLA-ABC	EMR8-5	BD Bioscience	IMC		Yb174	MelanA	EPR20380	Abcam	sMC tumor		Yb174	CD11c	Bu15	BioLegend	sMC immune
Lu175	pRb	D20B12	CST	IMC		Lu175	pRb	D20B12	CST	sMC tumor		Lu175	CD8a	RPA-T8	BioLegend	sMC immune
Yb176	Cleaved Caspase3	C92-605	BD Bioscience	IMC		Yb176	Cleaved Caspase3	C92-605	BD Bioscience	sMC tumor		Yb176	cleaved PARP	F21-852	BD Bioscience	sMC immune
Yb176	Cleaved PARP	F21-852	BD Bioscience	IMC		Yb176	Cleaved PARP	F21-852	BD Bioscience	sMC tumor		Yb176	Cleaved Caspase3	C92-605	BD Bioscience	sMC immune
Pt195	Caveolin-1	D46G3	CST	IMC		Pt198	Ki-67	B56	ThermoFisher	sMC tumor		Pt196	CD7	M-T701	BD Bioscience	sMC immune
Pt196	Vimentin	EPR3776	Abcam	IMC		Bi209	CD45	HI30	Biolegend	sMC tumor		Pt198	Ki-67	B56	BD Bioscience	sMC immune
Bi209	CD15	HI98	Biolegend	IMC								Bi209	CD45	HI30	BioLegend	sMC immune
